# A large-scale resource for tissue-specific CRISPR mutagenesis in *Drosophila*

**DOI:** 10.1101/636076

**Authors:** Fillip Port, Claudia Strein, Mona Stricker, Benedikt Rauscher, Florian Heigwer, Jun Zhou, Celine Beyersdörffer, Jana Frei, Amy Hess, Katharina Kern, Roberta Malamud, Bojana Pavlovic, Kristin Rädecke, Lukas Schmitt, Lukas Voos, Erica Valentini, Michael Boutros

## Abstract

Genetic screens are powerful tools for the functional annotation of genomes. In the context of multicellular organisms, interrogation of gene function is greatly facilitated by methods that allow spatial and temporal control of gene abrogation. Here, we describe a large-scale transgenic short guide (sg) RNA library for efficient CRISPR-based disruption of specific target genes in a constitutive or conditional manner. The library consists currently of more than 2600 plasmids and 1600 fly lines with a focus on targeting kinases, phosphatases and transcription factors, each expressing two sgRNAs under control of the Gal4/UAS system. We show that conditional CRISPR mutagenesis is robust across many target genes and can be efficiently employed in various somatic tissues, as well as the germline. In order to prevent artefacts commonly associated with excessive amounts of Cas9 protein, we have developed a series of novel UAS-Cas9 transgenes, which allow fine tuning of Cas9 expression to achieve high gene editing activity without detectable toxicity. Functional assays, as well as direct sequencing of genomic sgRNA target sites, indicates that the vast majority of transgenic sgRNA lines mediate efficient gene disruption. Furthermore, we conducted the so far largest fully transgenic CRISPR screen in any metazoan organism, which further supported the high efficiency and accuracy of our library and revealed many so far uncharacterized genes essential for development.
