## Supplementary material for "A large-scale resource for tissue-specific CRISPR mutagenesis in *Drosophila*": SupplTab2

### Sheet: Phenotype all Lines
Fly line	FBgn	Gene	Phenotype (5-7 days after eclosion)
HD_CFD00029	FBgn0003256	rl	Lethal
HD_CFD00054	FBgn0010389	htl	Lethal
HD_CFD00098	FBgn0005666	bt	Lethal
HD_CFD00162	FBgn0034240	MESR4	Lethal
HD_CFD00169	FBgn0004893	bowl	Lethal
HD_CFD00171	FBgn0000567	Eip74EF	Lethal
HD_CFD00172	FBgn0003028	ovo	Lethal
HD_CFD00173	FBgn0000289	cg	Lethal
HD_CFD00175	FBgn0002941	slou	Lethal
HD_CFD00176	FBgn0037475	Fer1	Lethal
HD_CFD00177	FBgn0037446	Zif	Lethal
HD_CFD00188	FBgn0014343	mirr	Lethal
HD_CFD00242	FBgn0000711	flw	Lethal
HD_CFD00261	FBgn0011300	babo	Lethal
HD_CFD00273	FBgn0038463		Lethal
HD_CFD00281	FBgn0024179	wit	Lethal
HD_CFD00282	FBgn0015618	Cdk8	Lethal
HD_CFD00286	FBgn0028427	Ilk	Lethal
HD_CFD00287	FBgn0031995		Lethal
HD_CFD00294	FBgn0027497	Madm	Lethal
HD_CFD00297	FBgn0035039	Adck	Lethal
HD_CFD00298	FBgn0038744		Lethal
HD_CFD00299	FBgn0023129	aay	Lethal
HD_CFD00303	FBgn0040394		Lethal
HD_CFD00304	FBgn0037218	aux	Lethal
HD_CFD00305	FBgn0003744	trc	Lethal
HD_CFD00313	FBgn0028741	fab1	Lethal
HD_CFD00315	FBgn0036551		Lethal
HD_CFD00316	FBgn0030208	PPP4R2r	Lethal
HD_CFD00317	FBgn0003169	put	Lethal
HD_CFD00318	FBgn0267350	PI4KIIIalpha	Lethal
HD_CFD00320	FBgn0013751	Awh	Lethal
HD_CFD00322	FBgn0003117	pnr	Lethal
HD_CFD00327	FBgn0000061	al	Lethal
HD_CFD00328	FBgn0005561	sv	Lethal
HD_CFD00329	FBgn0011723	byn	Lethal
HD_CFD00331	FBgn0037051		Lethal
HD_CFD00334	FBgn0050443	Opbp	Lethal
HD_CFD00337	FBgn0004914	Hnf4	Lethal
HD_CFD00340	FBgn0020306	dom	Lethal
HD_CFD00341	FBgn0003964	usp	Lethal
HD_CFD00345	FBgn0020307	dve	Lethal
HD_CFD00346	FBgn0027339	jim	Lethal
HD_CFD00349	FBgn0038551	Odj	Lethal
HD_CFD00353	FBgn0030010		Lethal
HD_CFD00354	FBgn0037540	Pbp95	Lethal
HD_CFD00359	FBgn0005630		Lethal
HD_CFD00361	FBgn0003511	Sry-beta	Lethal
HD_CFD00371	FBgn0041111	lilli	Lethal
HD_CFD00372	FBgn0035405		Lethal
HD_CFD00373	FBgn0033934		Lethal
HD_CFD00377	FBgn0003513	ss	Lethal
HD_CFD00378	FBgn0032600	BuGZ	Lethal
HD_CFD00386	FBgn0011655	Med	Lethal
HD_CFD00396	FBgn0037436	Hr83	Lethal
HD_CFD00397	FBgn0002914	Myb	Lethal
HD_CFD00399	FBgn0264357	SNF4Agamma	Lethal
HD_CFD00401	FBgn0261456	hpo	Lethal
HD_CFD00402	FBgn0037632	CCT7	Lethal
HD_CFD00405	FBgn0265998	Doa	Lethal
HD_CFD00410	FBgn0003044	Pcl	Lethal
HD_CFD00416	FBgn0000659	fkh	Lethal
HD_CFD00418	FBgn0013263	Trl	Lethal
HD_CFD00420	FBgn0027950	MBD-like	Lethal
HD_CFD00428	FBgn0011774	Irbp	Lethal
HD_CFD00429	FBgn0027951	MTA1-like	Lethal
HD_CFD00430	FBgn0035769	CTCF	Lethal
HD_CFD00433	FBgn0011763	Dp	Lethal
HD_CFD00435	FBgn0035518		Lethal
HD_CFD00437	FBgn0010287	Trf	Lethal
HD_CFD00439	FBgn0003300	run	Lethal
HD_CFD00440	FBgn0013751	Awh	Lethal
HD_CFD00441	FBgn0013263	Trl	Lethal
HD_CFD00442	FBgn0034650	NC2alpha	Lethal
HD_CFD00443	FBgn0003460	so	Lethal
HD_CFD00446	FBgn0004878	cas	Lethal
HD_CFD00451	FBgn0003651	svp	Lethal
HD_CFD00455	FBgn0086655	jing	Lethal
HD_CFD00457	FBgn0001133	grau	Lethal
HD_CFD00461	FBgn0003053	peb	Lethal
HD_CFD00463	FBgn0029905	Nf-YC	Lethal
HD_CFD00464	FBgn0026411	Lim1	Lethal
HD_CFD00467	FBgn0003612	Su(var)2-10	Lethal
HD_CFD00468	FBgn0016076	vri	Lethal
HD_CFD00469	FBgn0020378	Sp1	Lethal
HD_CFD00476	FBgn0040765	luna	Lethal
HD_CFD00483	FBgn0259211	grh	Lethal
HD_CFD00484	FBgn0261238	Alh	Lethal
HD_CFD00485	FBgn0085405		Lethal
HD_CFD00487	FBgn0034821		Lethal
HD_CFD00488	FBgn0039201		Lethal
HD_CFD00491	FBgn0052532		Lethal
HD_CFD00493	FBgn0083981	RunxA	Lethal
HD_CFD00498	FBgn0004401	Pep	Lethal
HD_CFD00499	FBgn0027950	MBD-like	Lethal
HD_CFD00502	FBgn0033846	mip120	Lethal
HD_CFD00503	FBgn0000179	bi	Lethal
HD_CFD00504	FBgn0000097	aop	Lethal
HD_CFD00507	FBgn0039411	dysf	Lethal
HD_CFD00508	FBgn0043001	Chrac-16	Lethal
HD_CFD00510	FBgn0032388		Lethal
HD_CFD00512	FBgn0000576	ems	Lethal
HD_CFD00517	FBgn0028360	Cdc7	Lethal
HD_CFD00518	FBgn0036552		Lethal
HD_CFD00519	FBgn0003733	tor	Lethal
HD_CFD00530	FBgn0035993	Nf-YA	Lethal
HD_CFD00531	FBgn0003507	srp	Lethal
HD_CFD00533	FBgn0261238	Alh	Lethal
HD_CFD00538	FBgn0035357	MEP-1	Lethal
HD_CFD00540	FBgn0022720		Lethal
HD_CFD00542	FBgn0033155	Br140	Lethal
HD_CFD00544	FBgn0029867		Lethal
HD_CFD00554	FBgn0011655	Med	Lethal
HD_CFD00555	FBgn0002723	Met	Lethal
HD_CFD00557	FBgn0030933		Lethal
HD_CFD00558	FBgn0034814		Lethal
HD_CFD00561	FBgn0003964	usp	Lethal
HD_CFD00562	FBgn0024250	brk	Lethal
HD_CFD00569	FBgn0003002	opa	Lethal
HD_CFD00570	FBgn0250732	gfzf	Lethal
HD_CFD00572	FBgn0259176	bun	Lethal
HD_CFD00573	FBgn0000577	en	Lethal
HD_CFD00580	FBgn0001078	ftz-f1	Lethal
HD_CFD00581	FBgn0025185	az2	Lethal
HD_CFD00582	FBgn0000541	E(bx)	Lethal
HD_CFD00584	FBgn0260789	mxc	Lethal
HD_CFD00592	FBgn0005658	Ets65A	Lethal
HD_CFD00593	FBgn0000567	Eip74EF	Lethal
HD_CFD00595	FBgn0029123	SoxN	Lethal
HD_CFD00598	FBgn0038768		Lethal
HD_CFD00599	FBgn0030933		Lethal
HD_CFD00600	FBgn0003651	svp	Lethal
HD_CFD00601	FBgn0039019	HP1c	Lethal
HD_CFD00607	FBgn0030240		Lethal
HD_CFD00611	FBgn0000529	bsh	Lethal
HD_CFD00616	FBgn0005630	lola	Lethal
HD_CFD00617	FBgn0037645	ich	Lethal
HD_CFD00619	FBgn0038741		Lethal
HD_CFD00621	FBgn0035357	MEP-1	Lethal
HD_CFD00622	FBgn0033782	sug	Lethal
HD_CFD00623	FBgn0259938	cwo	Lethal
HD_CFD00629	FBgn0038805	TFAM	Lethal
HD_CFD00634	FBgn0034878	pita	Lethal
HD_CFD00635	FBgn0038805	TFAM	Lethal
HD_CFD00640	FBgn0003870	ttk	Lethal
HD_CFD00643	FBgn0013753	Bgb	Lethal
HD_CFD00648	FBgn0040318	HGTX	Lethal
HD_CFD00650	FBgn0020378	Sp1	Lethal
HD_CFD00651	FBgn0011648	Mad	Lethal
HD_CFD00653	FBgn0004837	Su(H)	Lethal
HD_CFD00654	FBgn0003118	pnt	Lethal
HD_CFD00659	FBgn0037922		Lethal
HD_CFD00662	FBgn0051632	sens-2	Lethal
HD_CFD00663	FBgn0026411	Lim1	Lethal
HD_CFD00665	FBgn0038128	Ravus	Lethal
HD_CFD00666	FBgn0045852	ham	Lethal
HD_CFD00668	FBgn0036004	Jarid2	Lethal
HD_CFD00670	FBgn0000520	dwg	Lethal
HD_CFD00671	FBgn0017578	Max	Lethal
HD_CFD00673	FBgn0000439	Dfd	Lethal
HD_CFD00674	FBgn0010287	Trf	Lethal
HD_CFD00678	FBgn0000543	ecd	Lethal
HD_CFD00683	FBgn0052006		Lethal
HD_CFD00685	FBgn0000099	ap	Lethal
HD_CFD00695	FBgn0022935	D19A	Lethal
HD_CFD00697	FBgn0085396		Lethal
HD_CFD00698	FBgn0000139	ash2	Lethal
HD_CFD00701	FBgn0016917	Stat92E	Lethal
HD_CFD00702	FBgn0004595	pros	Lethal
HD_CFD00710	FBgn0004102	oc	Lethal
HD_CFD00711	FBgn0038167	Lkb1	Lethal
HD_CFD00721	FBgn0020391	Nrk	Lethal
HD_CFD00722	FBgn0039306	RIOK2	Lethal
HD_CFD00723	FBgn0029958	Pdp	Lethal
HD_CFD00724	FBgn0026181	Rok	Lethal
HD_CFD00731	FBgn0031997	PGAP5	Lethal
HD_CFD00733	FBgn0025740	PlexB	Lethal
HD_CFD00738	FBgn0036553		Lethal
HD_CFD00739	FBgn0037093	Cdk12	Lethal
HD_CFD00741	FBgn0259243	Pka-R1	Lethal
HD_CFD00743	FBgn0261984	Ire1	Lethal
HD_CFD00749	FBgn0263395	hppy	Lethal
HD_CFD00751	FBgn0250906	Pgk	Lethal
HD_CFD00754	FBgn0016984	sktl	Lethal
HD_CFD00760	FBgn0014007	Ptp69D	Lethal
HD_CFD00761	FBgn0003444	smo	Lethal
HD_CFD00762	FBgn0004198	ct	Lethal
HD_CFD00768	FBgn0051643		Lethal
HD_CFD00769	FBgn0003371	sgg	Lethal
HD_CFD00776	FBgn0031030	Tao	Lethal
HD_CFD00778	FBgn0000404	CycA	Lethal
HD_CFD00779	FBgn0035426		Lethal
HD_CFD00787	FBgn0030455		Lethal
HD_CFD00791	FBgn0015524	otp	Lethal
HD_CFD00795	FBgn0050077	Blos1	Lethal
HD_CFD00800	FBgn0022768	Pp2C1	Lethal
HD_CFD00801	FBgn0036550		Lethal
HD_CFD00808	FBgn0266465	GckIII	Lethal
HD_CFD00814	FBgn0029157	ssh	Lethal
HD_CFD00818	FBgn0004666	sim	Lethal
HD_CFD00822	FBgn0003044	Pcl	Lethal
HD_CFD00824	FBgn0003460	so	Lethal
HD_CFD00826	FBgn0038016	MBD-R2	Lethal
HD_CFD00827	FBgn0032388		Lethal
HD_CFD00832	FBgn0003731	Egfr	Lethal
HD_CFD00836	FBgn0014143	croc	Lethal
HD_CFD00840	FBgn0034650	NC2alpha	Lethal
HD_CFD00843	FBgn0015721	ktub	Lethal
HD_CFD00851	FBgn0051632	sens-2	Lethal
HD_CFD00853	FBgn0000210		Lethal
HD_CFD00854	FBgn0259785	pzg	Lethal
HD_CFD00856	FBgn0011236	ken	Lethal
HD_CFD00858	FBgn0003512	Sry-delta	Lethal
HD_CFD00864	FBgn0038965	mats	Lethal
HD_CFD00873	FBgn0033929	Tfb1	Lethal
HD_CFD00884	FBgn0000038	nAChRbeta1	Lethal
HD_CFD00889	FBgn0037240	Cont	Lethal
HD_CFD00892	FBgn0038686		Lethal
HD_CFD00895	FBgn0016920	nompC	Lethal
HD_CFD00900	FBgn0036289		Lethal
HD_CFD00914	FBgn0033378	tsu	Lethal
HD_CFD00917	FBgn0032235		Lethal
HD_CFD00924	FBgn0000490	dpp	Lethal
HD_CFD00928	FBgn0023083	fray	Lethal
HD_CFD00930	FBgn0053208	Mical	Lethal
HD_CFD00934	FBgn0036910	Cyp305a1	Lethal
HD_CFD00936	FBgn0261850	Xpd	Lethal
HD_CFD00943	FBgn0038966	pinta	Lethal
HD_CFD00944	FBgn0003205	Ras85D	Lethal
HD_CFD00946	FBgn0001189	hfw	Lethal
HD_CFD00952	FBgn0027793		Lethal
HD_CFD00961	FBgn0039338	XNP	Lethal
HD_CFD00968	FBgn0030456		Lethal
HD_CFD00972	FBgn0041707	7B2	Lethal
HD_CFD00974	FBgn0002525	Lam	Lethal
HD_CFD00982	FBgn0086656	shrb	Lethal
HD_CFD00989	FBgn0010246	Myo61F	Lethal
HD_CFD00995	FBgn0032879	CarT	Lethal
HD_CFD00997	FBgn0036040		Lethal
HD_CFD01025	FBgn0003334	Scm	Lethal
HD_CFD01028	FBgn0040918	schlank	Lethal
HD_CFD01030	FBgn0038978	tHMG1	Lethal
HD_CFD01037	FBgn0000411	D	Lethal
HD_CFD01038	FBgn0023097	bon	Lethal
HD_CFD01042	FBgn0004859	ci	Lethal
HD_CFD01048	FBgn0036791		Lethal
HD_CFD01050	FBgn0005596	yem	Lethal
HD_CFD01184	FBgn0004647	N	Lethal
HD_CFD01367	FBgn0010379	Akt1	Lethal
HD_CFD01813	FBgn0035032	ATPsynF	Lethal
HD_CFD01336	FBgn0267002	unc-104	Lethal
HD_CFD01267	FBgn0086656	shrb	Lethal
HD_CFD01219	FBgn0003660	Syb	Lethal
HD_CFD01228	FBgn0010397	LamC	Lethal
HD_CFD01190	FBgn0033929	Tfb1	Lethal
HD_CFD01101	FBgn0261064	Rbsn-5	Lethal
HD_CFD01322	FBgn0260400	elav	Lethal
HD_CFD01303	FBgn0263392	Tet	Lethal
HD_CFD01154	FBgn0020379	Rfx	Lethal
HD_CFD01085	FBgn0004607	zfh2	Lethal
HD_CFD01062	FBgn0001138	grn	Lethal
HD_CFD01061	FBgn0037555	Ada2b	Lethal
HD_CFD01275	FBgn0262124	uex	Lethal
HD_CFD01259	FBgn0000119	arr	Lethal
HD_CFD01218	FBgn0003330	Sce	Lethal
HD_CFD01184	FBgn0004647	N	Lethal
HD_CFD01181	FBgn0004647	N	Lethal
HD_CFD01179	FBgn0002932	neur	Lethal
HD_CFD01161	FBgn0259785	pzg	Lethal
HD_CFD01149	FBgn0085432	pan	Lethal
HD_CFD01140	FBgn0010328	woc	Lethal
HD_CFD01088	FBgn0040318	HGTX	Lethal
HD_CFD01097	FBgn0015664	Dref	Lethal
HD_CFD01265	FBgn0021847	l(2)k14710	Lethal
HD_CFD01231	FBgn0038686		Lethal
HD_CFD01205	FBgn0023083	fray	Lethal
HD_CFD01204	FBgn0053208	Mical	Lethal
HD_CFD01170	FBgn0050431		Lethal
HD_CFD01160	FBgn0085405		Lethal
HD_CFD01122	FBgn0016970	l(2)k10201	Lethal
HD_CFD01093	FBgn0038273		Lethal
HD_CFD01242	FBgn0024841	Pcd	Lethal
HD_CFD01227	FBgn0264326	DNApol-epsilon255	Lethal
HD_CFD01132	FBgn0036124		Lethal
HD_CFD01126	FBgn0039932	fuss	Lethal
HD_CFD01282	FBgn0023096	btv	Lethal
HD_CFD01116	FBgn0036725		Lethal
HD_CFD01099	FBgn0013755	Bro	Lethal
HD_CFD01096	FBgn0032741	Sidpn	Lethal
HD_CFD01058	FBgn0050077	Blos1	Lethal
HD_CFD00151	FBgn0026063	KP78b	Semi-lethal
HD_CFD00155	FBgn0036544	sff	Semi-lethal
HD_CFD00292	FBgn0040298	Myt1	Semi-lethal
HD_CFD00319	FBgn0045980	niki	Semi-lethal
HD_CFD00336	FBgn0000370	crc	Semi-lethal
HD_CFD00370	FBgn0039938	Sox102F	Semi-lethal
HD_CFD00374	FBgn0038108		Semi-lethal
HD_CFD00407	FBgn0004049	yrt	Semi-lethal
HD_CFD00413	FBgn0043002	Chrac-14	Semi-lethal
HD_CFD00424	FBgn0037877		Semi-lethal
HD_CFD00453	FBgn0002023	Lim3	Semi-lethal
HD_CFD00466	FBgn0000492	Dr	Semi-lethal
HD_CFD00482	FBgn0004606	zfh1	Semi-lethal
HD_CFD00490	FBgn0004054	zen2	Semi-lethal
HD_CFD00500	FBgn0003145	prd	Semi-lethal
HD_CFD00511	FBgn0039509	bigmax	Semi-lethal
HD_CFD00513	FBgn0052296	Mrtf	Semi-lethal
HD_CFD00520	FBgn0033322		Semi-lethal
HD_CFD00566	FBgn0052105	Lmx1a	Semi-lethal
HD_CFD00568	FBgn0005642	wdn	Semi-lethal
HD_CFD00583	FBgn0039816		Semi-lethal
HD_CFD00596	FBgn0005658	Ets65A	Semi-lethal
HD_CFD00597	FBgn0014179	gcm	Semi-lethal
HD_CFD00603	FBgn0030082	HP1b	Semi-lethal
HD_CFD00608	FBgn0015381	dsf	Semi-lethal
HD_CFD00655	FBgn0003900	twi	Semi-lethal
HD_CFD00690	FBgn0003499	sr	Semi-lethal
HD_CFD00704	FBgn0001325	Kr	Semi-lethal
HD_CFD00746	FBgn0025642		Semi-lethal
HD_CFD00765	FBgn0016797	fz2	Semi-lethal
HD_CFD00783	FBgn0003132	Pp1-13C	Semi-lethal
HD_CFD00803	FBgn0010317	CycJ	Semi-lethal
HD_CFD00804	FBgn0022800	Cad96Ca	Semi-lethal
HD_CFD00805	FBgn0243512	puc	Semi-lethal
HD_CFD00825	FBgn0015550	tap	Semi-lethal
HD_CFD00838	FBgn0033252		Semi-lethal
HD_CFD00839	FBgn0023091	dimm	Semi-lethal
HD_CFD00852	FBgn0260243	E(var)3-9	Semi-lethal
HD_CFD00878	FBgn0261859		Semi-lethal
HD_CFD00898	FBgn0011260	Sema2a	Semi-lethal
HD_CFD00909	FBgn0265784	CrebB	Semi-lethal
HD_CFD00966	FBgn0034928		Semi-lethal
HD_CFD00986	FBgn0010453	Wnt4	Semi-lethal
HD_CFD00987	FBgn0038720		Semi-lethal
HD_CFD01031	FBgn0028993	scro	Semi-lethal
HD_CFD01032	FBgn0050011	gem	Semi-lethal
HD_CFD01052	FBgn0039039	lmd	Semi-lethal
HD_CFD01252	FBgn0266756	btsz	Semi-lethal
HD_CFD01315	FBgn0036977		Semi-lethal
HD_CFD01261	FBgn0052808		Semi-lethal
HD_CFD01255	FBgn0036897		Semi-lethal
HD_CFD01137	FBgn0005694	Aef1	Semi-lethal
HD_CFD01223	FBgn0259794	sinah	Semi-lethal
HD_CFD00170	FBgn0024184	unc-4	Viable
HD_CFD00179	FBgn0030082	HP1b	Viable
HD_CFD00180	FBgn0015299	Ssb-c31a	Viable
HD_CFD00271	FBgn0000028	acj6	Viable
HD_CFD00272	FBgn0032297		Viable
HD_CFD00277	FBgn0032650		Viable
HD_CFD00278	FBgn0022029	l(2)k01209	Viable
HD_CFD00280	FBgn0035945		Viable
HD_CFD00284	FBgn0027507		Viable
HD_CFD00285	FBgn0028497		Viable
HD_CFD00288	FBgn0052484	Sk2	Viable
HD_CFD00290	FBgn0260480		Viable
HD_CFD00301	FBgn0036028		Viable
HD_CFD00302	FBgn0031463	G6P	Viable
HD_CFD00306	FBgn0261549	rdgA	Viable
HD_CFD00308	FBgn0050103		Viable
HD_CFD00309	FBgn0010316	dap	Viable
HD_CFD00311	FBgn0036844	Mkp3	Viable
HD_CFD00321	FBgn0039225	Ets96B	Viable
HD_CFD00323	FBgn0035902		Viable
HD_CFD00324	FBgn0033358	spab	Viable
HD_CFD00325	FBgn0002734	E(spl)mdelta-HLH	Viable
HD_CFD00326	FBgn0036274		Viable
HD_CFD00330	FBgn0042650		Viable
HD_CFD00335	FBgn0039946	ATbp	Viable
HD_CFD00338	FBgn0000137	ase	Viable
HD_CFD00339	FBgn0032130		Viable
HD_CFD00343	FBgn0034057		Viable
HD_CFD00344	FBgn0038316		Viable
HD_CFD00347	FBgn0008636	hbn	Viable
HD_CFD00348	FBgn0033459		Viable
HD_CFD00350	FBgn0034599	hng1	Viable
HD_CFD00351	FBgn0050011	gem	Viable
HD_CFD00352	FBgn0030010		Viable
HD_CFD00355	FBgn0000504	dsx	Viable
HD_CFD00356	FBgn0004510	Ets97D	Viable
HD_CFD00357	FBgn0028979	tio	Viable
HD_CFD00360	FBgn0038047		Viable
HD_CFD00362	FBgn0035160	hng3	Viable
HD_CFD00363	FBgn0030432		Viable
HD_CFD00364	FBgn0034729		Viable
HD_CFD00365	FBgn0014859	Hr38	Viable
HD_CFD00366	FBgn0038390	Rbf2	Viable
HD_CFD00367	FBgn0034667	comr	Viable
HD_CFD00368	FBgn0028999	nerfin-1	Viable
HD_CFD00375	FBgn0030009		Viable
HD_CFD00376	FBgn0032473		Viable
HD_CFD00394	FBgn0030963		Viable
HD_CFD00395	FBgn0033015	d4	Viable
HD_CFD00403	FBgn0032187		Viable
HD_CFD00404	FBgn0046685	Wsck	Viable
HD_CFD00406	FBgn0026061	Mipp1	Viable
HD_CFD00408	FBgn0037120		Viable
HD_CFD00409	FBgn0033581		Viable
HD_CFD00411	FBgn0038592		Viable
HD_CFD00412	FBgn0035954	Doc3	Viable
HD_CFD00417	FBgn0026582	Hmg-2	Viable
HD_CFD00419	FBgn0023094	cyc	Viable
HD_CFD00421	FBgn0051224		Viable
HD_CFD00422	FBgn0031597		Viable
HD_CFD00425	FBgn0029711	Usf	Viable
HD_CFD00426	FBgn0004394	pdm2	Viable
HD_CFD00427	FBgn0039860		Viable
HD_CFD00431	FBgn0027599		Viable
HD_CFD00432	FBgn0039530	Tusp	Viable
HD_CFD00434	FBgn0003567	su(Hw)	Viable
HD_CFD00458	FBgn0004858	elB	Viable
HD_CFD00459	FBgn0039370		Viable
HD_CFD00460	FBgn0030680		Viable
HD_CFD00462	FBgn0024251	bbx	Viable
HD_CFD00465	FBgn0034096		Viable
HD_CFD00472	FBgn0029822		Viable
HD_CFD00474	FBgn0259234	Camta	Viable
HD_CFD00475	FBgn0001320	kni	Viable
HD_CFD00477	FBgn0033815		Viable
HD_CFD00479	FBgn0259162	RunxB	Viable
HD_CFD00481	FBgn0025525	bab2	Viable
HD_CFD00486	FBgn0034643		Viable
HD_CFD00492	FBgn0015240	Hr96	Viable
HD_CFD00495	FBgn0030058		Viable
HD_CFD00501	FBgn0029173	fu2	Viable
HD_CFD00505	FBgn0014179	gcm	Viable
HD_CFD00506	FBgn0000576	ems	Viable
HD_CFD00509	FBgn0022740	HLH54F	Viable
HD_CFD00515	FBgn0083970		Viable
HD_CFD00516	FBgn0263968	nonC	Viable
HD_CFD00523	FBgn0010015	CanA1	Viable
HD_CFD00524	FBgn0032147	IP3K1	Viable
HD_CFD00525	FBgn0050295	Ipk1	Viable
HD_CFD00526	FBgn0052484	Sk2	Viable
HD_CFD00527	FBgn0261549	rdgA	Viable
HD_CFD00528	FBgn0036396		Viable
HD_CFD00529	FBgn0030664		Viable
HD_CFD00532	FBgn0029895		Viable
HD_CFD00535	FBgn0003683	term	Viable
HD_CFD00536	FBgn0000459	disco	Viable
HD_CFD00541	FBgn0039860		Viable
HD_CFD00543	FBgn0004362	HmgD	Viable
HD_CFD00546	FBgn0031495	GABPI	Viable
HD_CFD00549	FBgn0034729		Viable
HD_CFD00550	FBgn0260243	E(var)3-9	Viable
HD_CFD00552	FBgn0004896	fd59A	Viable
HD_CFD00556	FBgn0034425		Viable
HD_CFD00559	FBgn0011274	Dif	Viable
HD_CFD00564	FBgn0000529	bsh	Viable
HD_CFD00565	FBgn0035956	Doc2	Viable
HD_CFD00567	FBgn0036900		Viable
HD_CFD00571	FBgn0036522		Viable
HD_CFD00574	FBgn0037751	topi	Viable
HD_CFD00575	FBgn0028531		Viable
HD_CFD00577	FBgn0037698		Viable
HD_CFD00578	FBgn0026575	hang	Viable
HD_CFD00579	FBgn0033748	vis	Viable
HD_CFD00587	FBgn0033749	achi	Viable
HD_CFD00590	FBgn0052121		Viable
HD_CFD00594	FBgn0038852	HHEX	Viable
HD_CFD00604	FBgn0033186		Viable
HD_CFD00606	FBgn0023215	Mnt	Viable
HD_CFD00610	FBgn0034057		Viable
HD_CFD00612	FBgn0038833		Viable
HD_CFD00613	FBgn0035643		Viable
HD_CFD00615	FBgn0003270	amos	Viable
HD_CFD00625	FBgn0025776	ind	Viable
HD_CFD00627	FBgn0037619		Viable
HD_CFD00628	FBgn0031144		Viable
HD_CFD00632	FBgn0035902		Viable
HD_CFD00633	FBgn0033491		Viable
HD_CFD00636	FBgn0024249	cato	Viable
HD_CFD00637	FBgn0032817		Viable
HD_CFD00638	FBgn0039712		Viable
HD_CFD00641	FBgn0034096		Viable
HD_CFD00644	FBgn0028887		Viable
HD_CFD00646	FBgn0259789	zld	Viable
HD_CFD00647	FBgn0038626		Viable
HD_CFD00649	FBgn0003430	slp1	Viable
HD_CFD00658	FBgn0028531		Viable
HD_CFD00661	FBgn0053213		Viable
HD_CFD00669	FBgn0001150	gt	Viable
HD_CFD00672	FBgn0031391		Viable
HD_CFD00676	FBgn0023076	Clk	Viable
HD_CFD00677	FBgn0039932	fuss	Viable
HD_CFD00680	FBgn0001325	Kr	Viable
HD_CFD00686	FBgn0016660	H15	Viable
HD_CFD00687	FBgn0030710		Viable
HD_CFD00689	FBgn0013307	Odc1	Viable
HD_CFD00691	FBgn0004050	z	Viable
HD_CFD00692	FBgn0037751	topi	Viable
HD_CFD00699	FBgn0024321	NK7.1	Viable
HD_CFD00700	FBgn0038626		Viable
HD_CFD00703	FBgn0032940	Mondo	Viable
HD_CFD00705	FBgn0001983	wor	Viable
HD_CFD00706	FBgn0014018	Rel	Viable
HD_CFD00713	FBgn0037167		Viable
HD_CFD00714	FBgn0029736		Viable
HD_CFD00715	FBgn0036876		Viable
HD_CFD00717	FBgn0038630		Viable
HD_CFD00718	FBgn0260750	Mulk	Viable
HD_CFD00726	FBgn0263968	nonC	Viable
HD_CFD00727	FBgn0016672	Ipp	Viable
HD_CFD00732	FBgn0036877		Viable
HD_CFD00734	FBgn0036273	INPP5E	Viable
HD_CFD00735	FBgn0034710		Viable
HD_CFD00737	FBgn0039809		Viable
HD_CFD00747	FBgn0037063		Viable
HD_CFD00748	FBgn0035619	Alp10	Viable
HD_CFD00756	FBgn0017581	Lk6	Viable
HD_CFD00763	FBgn0002573	sens	Viable
HD_CFD00764	FBgn0086348	se	Viable
HD_CFD00766	FBgn0004034	y	Viable
HD_CFD00771	FBgn0038655		Viable
HD_CFD00773	FBgn0002938	ninaC	Viable
HD_CFD00775	FBgn0262614	pyd	Viable
HD_CFD00781	FBgn0026402	NiPp1	Viable
HD_CFD00782	FBgn0035142	Hipk	Viable
HD_CFD00785	FBgn0002856	Acp26Ab	Viable
HD_CFD00789	FBgn0004898	fd96Cb	Viable
HD_CFD00790	FBgn0001180	hb	Viable
HD_CFD00792	FBgn0002561	l(1)sc	Viable
HD_CFD00794	FBgn0028931		Viable
HD_CFD00798	FBgn0002735	E(spl)mgamma-HLH	Viable
HD_CFD00806	FBgn0014006	Ask	Viable
HD_CFD00807	FBgn0025743	mbt	Viable
HD_CFD00809	FBgn0028484	Ack	Viable
HD_CFD00811	FBgn0015765	p38a	Viable
HD_CFD00812	FBgn0016641	PTP-ER	Viable
HD_CFD00813	FBgn0010314	Cks30A	Viable
HD_CFD00815	FBgn0030899	Hesr	Viable
HD_CFD00820	FBgn0034379		Viable
HD_CFD00821	FBgn0032295		Viable
HD_CFD00828	FBgn0039015	Takl2	Viable
HD_CFD00833	FBgn0035036		Viable
HD_CFD00834	FBgn0028550	Atf3	Viable
HD_CFD00835	FBgn0035997	phol	Viable
HD_CFD00837	FBgn0000459	disco	Viable
HD_CFD00841	FBgn0032209	Hand	Viable
HD_CFD00849	FBgn0037379		Viable
HD_CFD00860	FBgn0037672	sage	Viable
HD_CFD00861	FBgn0031086	fd19B	Viable
HD_CFD00867	FBgn0032721		Viable
HD_CFD00872	FBgn0030930	GalNAc-T2	Viable
HD_CFD00874	FBgn0039914	mav	Viable
HD_CFD00875	FBgn0032076	Argl	Viable
HD_CFD00877	FBgn0037705	mura	Viable
HD_CFD00880	FBgn0087011		Viable
HD_CFD00881	FBgn0259175	ome	Viable
HD_CFD00888	FBgn0029880		Viable
HD_CFD00896	FBgn0039338	XNP	Viable
HD_CFD00902	FBgn0011743	Arp53D	Viable
HD_CFD00903	FBgn0038262		Viable
HD_CFD00907	FBgn0036770	prestin	Viable
HD_CFD00908	FBgn0027793		Viable
HD_CFD00910	FBgn0262738	norpA	Viable
HD_CFD00912	FBgn0032029		Viable
HD_CFD00913	FBgn0035268		Viable
HD_CFD00916	FBgn0028543	NimB2	Viable
HD_CFD00921	FBgn0039789		Viable
HD_CFD00922	FBgn0035206		Viable
HD_CFD00923	FBgn0042102		Viable
HD_CFD00925	FBgn0030880		Viable
HD_CFD00926	FBgn0035206		Viable
HD_CFD00929	FBgn0039595	AstA-R2	Viable
HD_CFD00932	FBgn0030466		Viable
HD_CFD00935	FBgn0037140	SLC22A	Viable
HD_CFD00938	FBgn0085420	DIP-delta	Viable
HD_CFD00939	FBgn0034458	Ir56d	Viable
HD_CFD00940	FBgn0052704	Ir8a	Viable
HD_CFD00945	FBgn0037465		Viable
HD_CFD00947	FBgn0035238		Viable
HD_CFD00948	FBgn0050464	Ir52d	Viable
HD_CFD00949	FBgn0035103	Vdup1	Viable
HD_CFD00956	FBgn0042105		Viable
HD_CFD00957	FBgn0039207		Viable
HD_CFD00958	FBgn0030892		Viable
HD_CFD00965	FBgn0039471		Viable
HD_CFD00980	FBgn0051814	Dip-k	Viable
HD_CFD00981	FBgn0024987	ssx	Viable
HD_CFD00983	FBgn0051708	DIP-zeta	Viable
HD_CFD00996	FBgn0037856	Leash	Viable
HD_CFD01021	FBgn0038547		Viable
HD_CFD01024	FBgn0015025	CkIIalpha-i1	Viable
HD_CFD01036	FBgn0053557		Viable
HD_CFD01040	FBgn0003598	Su(var)3-7	Viable
HD_CFD01041	FBgn0038766		Viable
HD_CFD01043	FBgn0038765		Viable
HD_CFD01045	FBgn0027514		Viable
HD_CFD01046	FBgn0019809	gcm2	Viable
HD_CFD01300	FBgn0086347	Myo31DF	Viable
HD_CFD01063	FBgn0039367		Viable
HD_CFD01230	FBgn0026598	Apc2	Viable
HD_CFD01055	FBgn0001077	ftz	Viable
HD_CFD01321	FBgn0028422	GluRIID	Viable
HD_CFD01210	FBgn0261563	wb	Viable
HD_CFD01117	FBgn0085424	nub	Viable
HD_CFD01098	FBgn0002521	pho	Viable
HD_CFD01175	FBgn0039509	bigmax	Viable
HD_CFD01183	FBgn0015589	Apc	Viable
HD_CFD01182	FBgn0015589	Apc	Viable
HD_CFD01180	FBgn0015589	Apc	Viable
HD_CFD01057	FBgn0031894		Viable
HD_CFD01338	FBgn0265002		Viable
HD_CFD01328	FBgn0051361	dpr17	Viable
HD_CFD01312	FBgn0029167	Hml	Viable
HD_CFD01309	FBgn0034160		Viable
HD_CFD01306	FBgn0265193	Atf-2	Viable
HD_CFD01304	FBgn0032945		Viable
HD_CFD01294	FBgn0261395	Prosalpha3T	Viable
HD_CFD01287	FBgn0037442	godzilla	Viable
HD_CFD01286	FBgn0029863		Viable
HD_CFD01278	FBgn0035636	Cralbp	Viable
HD_CFD01264	FBgn0037005		Viable
HD_CFD01241	FBgn0051814		Viable
HD_CFD01235	FBgn0267106		Viable
HD_CFD01225	FBgn0034479		Viable
HD_CFD01224	FBgn0030638		Viable
HD_CFD01222	FBgn0036111	Aps	Viable
HD_CFD01213	FBgn0039728		Viable
HD_CFD01208	FBgn0051792		Viable
HD_CFD01202	FBgn0043069	MESK4	Viable
HD_CFD01201	FBgn0037140	SLC22A	Viable
HD_CFD01200	FBgn0037140	SLC22A	Viable
HD_CFD01198	FBgn0035400		Viable
HD_CFD01196	FBgn0037465		Viable
HD_CFD01194	FBgn0025837		Viable
HD_CFD01191	FBgn0039900	Syt7	Viable
HD_CFD01187	FBgn0030869	Socs16D	Viable
HD_CFD01163	FBgn0036538		Viable
HD_CFD01162	FBgn0021738	Crg-1	Viable
HD_CFD01156	FBgn0042630	Sox21b	Viable
HD_CFD01141	FBgn0041105	nerfin-2	Viable
HD_CFD01100	FBgn0008651	lbl	Viable
HD_CFD01086	FBgn0052719		Viable
HD_CFD01289	FBgn0051690		Viable
HD_CFD01329	FBgn0265605	Ric	Viable
HD_CFD01300	FBgn0086347	Myo31DF	Viable
HD_CFD01253	FBgn0024987	ssx	Viable
HD_CFD01090	FBgn0002576	lz	Viable

### Sheet: known lethal targets
Fly line	FBgn	Gene	Phenotype according to Flybase	supporting classical alleles	Phenotype in screen
HD_CFD00643	FBgn0013753	Bgb	lethal	2 EMS alleles	Lethal
HD_CFD00328	FBgn0005561	sv	lethal	4 alleles	Lethal
HD_CFD00580	FBgn0001078	ftz-f1	lethal	>5 alleles	Lethal
HD_CFD00329	FBgn0011723	byn	lethal	>3 alleles	Lethal
HD_CFD00318	FBgn0267350	PI4KIIIalpha	lethal	>>50 alleles	Lethal
HD_CFD01028	FBgn0040918	schlank	lethal	6 alleles	Lethal
HD_CFD00570	FBgn0250732	gfzf	lethal	>5 alleles	Lethal
HD_CFD00561	FBgn0003964	usp	lethal	>5 alleles	Lethal
HD_CFD00416	FBgn0000659	fkh	lethal	>5 alleles	Lethal
HD_CFD00405	FBgn0265998	Doa	lethal	>10 alleles	Lethal
HD_CFD00346	FBgn0027339	jim	lethal	>5 alleles	Lethal
HD_CFD00327	FBgn0000061	al	lethal	several	Lethal
HD_CFD00304	FBgn0037218	aux	lethal	>5 alleles	Lethal
HD_CFD00177	FBgn0037446	Zif	lethal	3 alleles	Lethal
HD_CFD00864	FBgn0038965	mats	lethal	3 alleles, incl. KO	Lethal
HD_CFD00832	FBgn0003731	Egfr	lethal	>15 alleles	Lethal
HD_CFD00476	FBgn0040765	luna	lethal	2 alleles	Lethal
HD_CFD00668	FBgn0036004	Jarid2	lethal	1 LOF alleles reported, 1 other allele	Lethal
HD_CFD01042	FBgn0004859	ci	lethal	>15 alleles	Lethal
HD_CFD00974	FBgn0002525	Lam	lethal	6 alleles	Lethal
HD_CFD00914	FBgn0033378	tsu	lethal	6 alleles	Lethal
HD_CFD00873	FBgn0033929	Tfb1	lethal	4 alleles	Lethal
HD_CFD00858	FBgn0003512	Sry-delta	lethal	6 alleles	Lethal
HD_CFD00856	FBgn0011236	ken	lethal	7 alleles	Lethal
HD_CFD00853	FBgn0000210		lethal	>20 alleles	Lethal
HD_CFD00776	FBgn0031030	Tao	lethal	2 alleles (1 LOF)	Lethal
HD_CFD00769	FBgn0003371	sgg	lethal	>30 alleles	Lethal
HD_CFD00762	FBgn0004198	ct	lethal	>30 alleles	Lethal
HD_CFD00754	FBgn0016984	sktl	lethal	>10 alleles	Lethal
HD_CFD00751	FBgn0250906	Pgk	lethal	>5 alleles	Lethal
HD_CFD00741	FBgn0259243	Pka-R1	lethal	1 LOF allele	Lethal
HD_CFD00724	FBgn0026181	Rok	lethal	2 alleles	Lethal
HD_CFD00711	FBgn0038167	Lkb1	lethal	4 alleles	Lethal
HD_CFD00702	FBgn0004595	pros	lethal	>40 alleles	Lethal
HD_CFD00698	FBgn0000139	ash2	lethal	8 alleles	Lethal
HD_CFD00685	FBgn0000099	ap	lethal	>15 alleles	Lethal
HD_CFD00678	FBgn0000543	ecd	lethal	3 alleles	Lethal
HD_CFD00670	FBgn0000520	dwg	lethal	>20 alleles	Lethal
HD_CFD00634	FBgn0034878	pita	lethal	>5 alleles	Lethal
HD_CFD00584	FBgn0260789	mxc	lethal	4 alleles	Lethal
HD_CFD00573	FBgn0000577	en	lethal	>50 alleles	Lethal
HD_CFD00461	FBgn0003053	peb	lethal	>10 alleles	Lethal
HD_CFD00451	FBgn0003651	svp	lethal	>10 alleles	Lethal
HD_CFD00439	FBgn0003300	run	lethal	>10 alleles	Lethal
HD_CFD00341	FBgn0003964	usp	lethal	3 alleles	Lethal
HD_CFD00282	FBgn0015618	Cdk8	lethal	1 amorphic allele	Lethal
HD_CFD00098	FBgn0005666	bt	lethal	>20 alleles	Lethal
HD_CFD01037	FBgn0000411	D	lethal	>20 alleles	Lethal
HD_CFD00895	FBgn0016920	nompC	lethal	5 alleles	Lethal
HD_CFD00430	FBgn0035769	CTCF	lethal	>5 alleles	Lethal
HD_CFD00386	FBgn0011655	Med	lethal	>5 alleles	Lethal
HD_CFD00345	FBgn0020307	dve	lethal	>5 alleles	Lethal
HD_CFD00188	FBgn0014343	mirr	lethal	>20 alleles	Lethal
HD_CFD00169	FBgn0004893	bowl	lethal	> 5 alleles	Lethal
HD_CFD01367	FBgn0010379	Akt1	lethal	3 alleles	Lethal
HD_CFD01038	FBgn0023097	bon	lethal	4 alleles	Lethal
HD_CFD01025	FBgn0003334	Scm	lethal	>10 alleles	Lethal
HD_CFD00989	FBgn0010246	Myo61F	lethal	Frank Schnorrer personal Comm.	Lethal
HD_CFD00982	FBgn0086656	shrb	lethal	1 frame-shift allele	Lethal
HD_CFD00946	FBgn0001189	hfw	lethal	6 alleles	Lethal
HD_CFD00944	FBgn0003205	Ras85D	lethal	>10 alleles	Lethal
HD_CFD00924	FBgn0000490	dpp	lethal	>20 alleles	Lethal
HD_CFD00889	FBgn0037240	Cont	lethal	1 excision alleles	Lethal
HD_CFD00854	FBgn0259785	pzg	lethal	3 alleles	Lethal
HD_CFD00836	FBgn0014143	croc	lethal	3 alleles	Lethal
HD_CFD00822	FBgn0003044	Pcl	lethal	5 alleles	Lethal
HD_CFD00818	FBgn0004666	sim	lethal	>10 alleles	Lethal
HD_CFD00814	FBgn0029157	ssh	lethal	1 allele +3 others	Lethal
HD_CFD00778	FBgn0000404	CycA	lethal	>20 alleles	Lethal
HD_CFD00761	FBgn0003444	smo	lethal	7 alleles	Lethal
HD_CFD00760	FBgn0014007	Ptp69D	lethal	>15 alleles	Lethal
HD_CFD00710	FBgn0004102	oc	lethal	8 alleles	Lethal
HD_CFD00701	FBgn0016917	Stat92E	lethal	5 alleles	Lethal
HD_CFD00673	FBgn0000439	Dfd	lethal	>10 alleles	Lethal
HD_CFD00671	FBgn0017578	Max	lethal	2 alleles (1 LOF)	Lethal
HD_CFD00663	FBgn0026411	Lim1	lethal	>10 alleles	Lethal
HD_CFD00654	FBgn0003118	pnt	lethal	>20 alleles	Lethal
HD_CFD00653	FBgn0004837	Su(H)	lethal	>15 alleles	Lethal
HD_CFD00651	FBgn0011648	Mad	lethal	>15 alleles	Lethal
HD_CFD00640	FBgn0003870	ttk	lethal	>20 alleles	Lethal
HD_CFD00617	FBgn0037645	ich	lethal	2 alleles	Lethal
HD_CFD00616	FBgn0005630	lola	lethal	>10 alleles	Lethal
HD_CFD00600	FBgn0003651	svp	lethal	>10 alleles	Lethal
HD_CFD00595	FBgn0029123	SoxN	lethal	1 characterized alleles	Lethal
HD_CFD00582	FBgn0000541	E(bx)	lethal	> 10 alleles	Lethal
HD_CFD00572	FBgn0259176	bun	lethal	>20 alleles	Lethal
HD_CFD00569	FBgn0003002	opa	lethal	>10 alleles	Lethal
HD_CFD00562	FBgn0024250	brk	lethal	>10 alleles	Lethal
HD_CFD00554	FBgn0011655	Med	lethal	>5 alleles	Lethal
HD_CFD00464	FBgn0026411	Lim1	Lethal	>5 alleles	Lethal
HD_CFD00457	FBgn0001133	grau	lethal	>5 alleles	Lethal
HD_CFD00455	FBgn0086655	jing	lethal	>10 alleles	Lethal
HD_CFD00446	FBgn0004878	cas	lethal	>10 alleles	Lethal
HD_CFD00441	FBgn0013263	Trl	lethal	>10 alleles	Lethal
HD_CFD00440	FBgn0013751	Awh	lethal	>10 alleles	Lethal
HD_CFD00418	FBgn0013263	Trl	lethal	>5 alleles	Lethal
HD_CFD00410	FBgn0003044	Pcl	lethal	5 alleles	Lethal
HD_CFD00399	FBgn0264357	SNF4Agamma	lethal	>3 alleles	Lethal
HD_CFD00397	FBgn0002914	Myb	lethal	3 alleles	Lethal
HD_CFD00377	FBgn0003513	ss	lethal	5 alleles	Lethal
HD_CFD00371	FBgn0041111	lilli	lethal	>10 alleles	Lethal
HD_CFD00359	FBgn0005630		lethal	>5 alleles	Lethal
HD_CFD00340	FBgn0020306	dom	lethal	>5 alleles	Lethal
HD_CFD00337	FBgn0004914	Hnf4	lethal	>3 alleles	Lethal
HD_CFD00322	FBgn0003117	pnr	lethal	>10 alleles	Lethal
HD_CFD00320	FBgn0013751	Awh	lethal	>10 alleles	Lethal
HD_CFD00317	FBgn0003169	put	lethal	>4 alleles	Lethal
HD_CFD00313	FBgn0028741	fab1	lethal	3 LOF alleles	Lethal
HD_CFD00305	FBgn0003744	trc	lethal	1 alles	Lethal
HD_CFD00299	FBgn0023129	aay	lethal	1 allele	Lethal
HD_CFD00294	FBgn0027497	Madm	lethal	2 alleles	Lethal
HD_CFD00286	FBgn0028427	Ilk	lethal	3 alleles	Lethal
HD_CFD00242	FBgn0000711	flw	lethal	>5 alleles	Lethal
HD_CFD00175	FBgn0002941	slou	lethal	1 amorphic allele	Lethal
HD_CFD00173	FBgn0000289	cg	lethal	4 alleles	Lethal
HD_CFD00172	FBgn0003028	ovo	lethal	> 20 alleles	Lethal
HD_CFD00171	FBgn0000567	Eip74EF	lethal	4 alleles	Lethal
HD_CFD00054	FBgn0010389	htl	lethal	6 alleles	Lethal
HD_CFD00029	FBgn0003256	rl	lethal	>20 alleles	Lethal
HD_CFD00433	FBgn0011763	Dp	Lethal	>3 alleles	Lethal
HD_CFD01050	FBgn0005596	yem	lethal	2 alleles	Lethal
HD_CFD01184	FBgn0004647	N	lethal	>30 alleles	Lethal
HD_CFD00261	FBgn0011300	babo	lethal	7 alleles	Lethal
HD_CFD00401	FBgn0261456	hpo	lethal	>10 alleles	Lethal
HD_CFD00281	FBgn0024179	wit	lethal	>5 alleles	Lethal
HD_CFD00162	FBgn0034240	MESR4	lethal	2 alleles	Lethal
HD_CFD00402	FBgn0037632	CCT7	lethal	1 allele	Lethal
HD_CFD00936	FBgn0261850	Xpd	lethal	>3 alleles	Lethal
HD_CFD00533	FBgn0261238	Alh	lethal	>10 alleles	Lethal
HD_CFD00531	FBgn0003507	srp	lethal	>30 alleles	Lethal
HD_CFD00463	FBgn0029905	Nf-YC	Lethal	Lof allele	Lethal
HD_CFD00468	FBgn0016076	vri	Lethal	10 alleles	Lethal
HD_CFD00467	FBgn0003612	Su(var)2-10	Lethal	5 alleles	Lethal
HD_CFD00502	FBgn0033846	mip120	Lethal	2 alleles	Lethal
HD_CFD00519	FBgn0003733	tor	Lethal	>20 alleles	Lethal
HD_CFD00517	FBgn0028360	Cdc7	Lethal	>3 alleles	Lethal
HD_CFD00507	FBgn0039411	dysf	Lethal	9 alleles	Lethal
HD_CFD00504	FBgn0000097	aop	Lethal	>10 alleles	Lethal
HD_CFD00503	FBgn0000179	bi	Lethal	>5 alleles	Lethal
HD_CFD00484	FBgn0261238	Alh	Lethal	>5 alleles	Lethal
HD_CFD00483	FBgn0259211	grh	Lethal	>10 alleles	Lethal
HD_CFD00593	FBgn0000567	Eip74EF	lethal	3 alleles	Lethal
HD_CFD01336	FBgn0267002	unc-104	lethal	8 alleles	Lethal
HD_CFD01267	FBgn0086656	shrb	lethal	1 frame shift mutation	Lethal
HD_CFD01219	FBgn0003660	Syb	lethal	4 alleles	Lethal
HD_CFD01228	FBgn0010397	LamC	lethal	10 alleles	Lethal
HD_CFD01190	FBgn0033929	Tfb1	lethal	4 alleles	Lethal
HD_CFD01101	FBgn0261064	Rbsn-5	lethal	5 alleles	Lethal
HD_CFD01322	FBgn0260400	elav	lethal	10 alleles	Lethal
HD_CFD01303	FBgn0263392	Tet	lethal	1 KO allele	Lethal
HD_CFD01154	FBgn0020379	Rfx	lethal	2 alleles	Lethal
HD_CFD01085	FBgn0004607	zfh2	lethal	4 alleles	Lethal
HD_CFD01062	FBgn0001138	grn	lethal	5 alleles	Lethal
HD_CFD01061	FBgn0037555	Ada2b	lethal	4 alleles	Lethal
HD_CFD01275	FBgn0262124	uex	lethal	10 alleles	Lethal
HD_CFD01259	FBgn0000119	arr	lethal	7 alleles	Lethal
HD_CFD01218	FBgn0003330	Sce	lethal	3 alleles (inkl. KO)	Lethal
HD_CFD01184	FBgn0004647	N	lethal	>10 alleles	Lethal
HD_CFD01181	FBgn0004647	N	lethal	>10 alleles	Lethal
HD_CFD01179	FBgn0002932	neur	lethal	>10 alleles	Lethal
HD_CFD01161	FBgn0259785	pzg	lethal	3 alleles	Lethal
HD_CFD01149	FBgn0085432	pan	lethal	6 alleles	Lethal
HD_CFD01140	FBgn0010328	woc	lethal	8 alleles	Lethal
HD_CFD00824	FBgn0003460	so	Lethal	see other line	Lethal
HD_CFD00443	FBgn0003460	so	Lethal	several LOF alleles	Lethal
HD_CFD01205	FBgn0023083	fray	Lethal	4 alleles	Lethal
HD_CFD00928	FBgn0023083	fray	Lethal	4 alleles	Lethal
HD_CFD00466	FBgn0000492	Dr	Lethal	>10 alleles	Semi-lethal
HD_CFD01052	FBgn0039039	lmd	lethal	2 alleles	Semi-lethal
HD_CFD00805	FBgn0243512	puc	lethal	>10 alleles	Semi-lethal
HD_CFD00704	FBgn0001325	Kr	lethal	>15 alleles	Semi-lethal
HD_CFD00690	FBgn0003499	sr	lethal	10 alleles	Semi-lethal
HD_CFD00568	FBgn0005642	wdn	lethal	2 alleles	Semi-lethal
HD_CFD00453	FBgn0002023	Lim3	lethal	>5 alleles	Semi-lethal
HD_CFD00407	FBgn0004049	yrt	lethal	>4 alleles	Semi-lethal
HD_CFD00336	FBgn0000370	crc	lethal	>5 alleles	Semi-lethal
HD_CFD00825	FBgn0015550	tap	lethal	3 alleles	Semi-lethal
HD_CFD00597	FBgn0014179	gcm	lethal	>10 alleles	Semi-lethal
HD_CFD00511	FBgn0039509	bigmax	Lethal	1 characterised allele	Semi-lethal
HD_CFD00500	FBgn0003145	prd	Lethal	Several alleles	Semi-lethal
HD_CFD00513	FBgn0052296	Mrtf	Lethal	4 alleles	Semi-lethal
HD_CFD00292	FBgn0040298	Myt1	lethal	1 allele (embryonic lethal	Semi-lethal
HD_CFD00319	FBgn0045980	niki	lethal	1 EMS allele	Semi-lethal
HD_CFD00852	FBgn0260243	E(var)3-9	lethal	2 alleles	Semi-lethal
HD_CFD00655	FBgn0003900	twi	lethal (embryonic)	>7 alleles	Semi-lethal
HD_CFD00482	FBgn0004606	zfh1	Lethal (embryonic )	>5 alleles	Semi-lethal
HD_CFD01252	FBgn0266756	btsz	lethal / semi-lethal	2 alleles	Semi-lethal
HD_CFD01040	FBgn0003598	Su(var)3-7	lethal	8 alleles	Viable
HD_CFD00834	FBgn0028550	Atf3	lethal	2 alleles	Viable
HD_CFD00790	FBgn0001180	hb	lethal	> 20 alleles	Viable
HD_CFD00782	FBgn0035142	Hipk	lethal	4 alleles	Viable
HD_CFD00763	FBgn0002573	sens	lethal	>10 alleles	Viable
HD_CFD00705	FBgn0001983	wor	lethal	8 alleles	Viable
HD_CFD00649	FBgn0003430	slp1	lethal	>5 alleles	Viable
HD_CFD00646	FBgn0259789	zld	lethal	>5 alleles	Viable
HD_CFD00365	FBgn0014859	Hr38	lethal	>10 alleles	Viable
HD_CFD00356	FBgn0004510	Ets97D	lethal	2 alleles	Viable
HD_CFD00309	FBgn0010316	dap	lethal	>5 alleles	Viable
HD_CFD00680	FBgn0001325	Kr	lethal	>15 alleles	Viable
HD_CFD00505	FBgn0014179	gcm	Lethal	>5 alleles	Viable
HD_CFD00347	FBgn0008636	hbn	lethal (embryonic)	two EMS alleles	Viable
HD_CFD00669	FBgn0001150	gt	lethal (embryonic)	>10 alleles	Viable
HD_CFD00550	FBgn0260243	E(var)3-9	lethal (embryonic)	2 alleles	Viable
HD_CFD00475	FBgn0001320	kni	Lethal (embryonic)	>5 alleles	Viable
HD_CFD01230	FBgn0026598	Apc2	embryonic lethal	5 alleles	Viable
HD_CFD01055	FBgn0001077	ftz	lethal	>5 alleles	Viable
HD_CFD01321	FBgn0028422	GluRIID	lethal	5 alleles	Viable
HD_CFD01210	FBgn0261563	wb	lethal	> 20 alleles	Viable
HD_CFD01117	FBgn0085424	nub	lethal	2 alleles	Viable
HD_CFD01098	FBgn0002521	pho	lethal	4 alleles	Viable

### Sheet: known viable targets
Fly line	FBgn	Gene	Phenotype according to Flybase	supporting classical alleles	Phenotype in screen
HD_CFD00795	FBgn0050077	Blos1	viable	2 described alleles (Cheli et al. 2010)	Lethal
HD_CFD00749	FBgn0263395	hppy	viable	2 deletion alleles (Zheng et al. 2015) and others	Lethal
HD_CFD00995	FBgn0032879	CarT	viable	5 characterized alleles	Lethal
HD_CFD00943	FBgn0038966	pinta	viable	1 premature stop allele (AA90 of 273) (Wang and Montell, 2005)	Lethal
HD_CFD01058	FBgn0050077	Blos1	viable	2 alleles (1 a 1kb deletion)	Lethal
HD_CFD01223	FBgn0259794	sinah	viable	2 alleles	Semi-lethal
HD_CFD00527	FBgn0261549	rdgA	viable	many alleles	Viable
HD_CFD00981	FBgn0024987	ssx	viable	4 alleles	Viable
HD_CFD00940	FBgn0052704	Ir8a	viable	1 chrac. deletion allele	Viable
HD_CFD00939	FBgn0034458	Ir56d	viable	Two frame-shift alleles	Viable
HD_CFD00910	FBgn0262738	norpA	viable	many alleles, although viability not annotated	Viable
HD_CFD00907	FBgn0036770	prestin	viable	2 characterized alleles (Kavlie et al. 2015)	Viable
HD_CFD00896	FBgn0039338	XNP	viable	6 alleles	Viable
HD_CFD00877	FBgn0037705	mura	viable	4 alleles	Viable
HD_CFD00837	FBgn0000459	disco	viable	7 alleles	Viable
HD_CFD00813	FBgn0010314	Cks30A	viable	KO allele exists (classified as emryonic lethal AND viable)	Viable
HD_CFD00812	FBgn0016641	PTP-ER	viable	3 alleles	Viable
HD_CFD00811	FBgn0015765	p38a	viable	3 alleles	Viable
HD_CFD00809	FBgn0028484	Ack	viable	3 alleles	Viable
HD_CFD00807	FBgn0025743	mbt	viable	3 alleles, known to have rough eyes	Viable
HD_CFD00766	FBgn0004034	y	viable	>20 alleles	Viable
HD_CFD00764	FBgn0086348	se	viable	>5 alleles	Viable
HD_CFD00734	FBgn0036273	INPP5E	viable	3 alleles (1 LOF)	Viable
HD_CFD00726	FBgn0263968	nonC	viable	12 alleles	Viable
HD_CFD00706	FBgn0014018	Rel	viable	4 alleles (1 LOF)	Viable
HD_CFD00692	FBgn0037751	topi	viable	3 alleles	Viable
HD_CFD00691	FBgn0004050	z	viable	>10 alleles	Viable
HD_CFD00686	FBgn0016660	H15	viable	2 LOF alleles	Viable
HD_CFD00676	FBgn0023076	Clk	viable	excision alleles removing transcriptional start site	Viable
HD_CFD00636	FBgn0024249	cato	viable	2 excision alleles	Viable
HD_CFD00615	FBgn0003270	amos	viable	2 LOF alleles	Viable
HD_CFD00606	FBgn0023215	Mnt	viable	4 alleles	Viable
HD_CFD00574	FBgn0037751	topi	viable	3 EMS alleles	Viable
HD_CFD00564	FBgn0000529	bsh	viable	2 alleles	Viable
HD_CFD00552	FBgn0004896	fd59A	viable	2 alleles	Viable
HD_CFD00536	FBgn0000459	disco	viable	5 viable alleles (amorphic)	Viable
HD_CFD00419	FBgn0023094	cyc	viable	several alleles	Viable
HD_CFD00406	FBgn0026061	Mipp1	viable	published null allele	Viable
HD_CFD00376	FBgn0032473		viable	1 null alleles (should be male sterile)	Viable
HD_CFD00330	FBgn0042650		viable	1 allele	Viable
HD_CFD00325	FBgn0002734	E(spl)mdelta-HLH	viable	Bivik et al. 2016	Viable
HD_CFD00311	FBgn0036844	Mkp3	viable	4 LOF alleles	Viable
HD_CFD00874	FBgn0039914	mav	viable	1 characterized KO allele	Viable
HD_CFD00775	FBgn0262614	pyd	viable	>5 alleles	Viable
HD_CFD00559	FBgn0011274	Dif	viable	1 LOF alleles	Viable
HD_CFD00271	FBgn0000028	acj6	viable	3 LOF alleles	Viable
HD_CFD00516	FBgn0263968	nonC	Viable	Described alleles	Viable
HD_CFD00523	FBgn0010015	CanA1	Viable	Verified KO allele	Viable
HD_CFD00492	FBgn0015240	Hr96	Viable	One characterised allele	Viable
HD_CFD00306	FBgn0261549	rdgA	viable (?)	>5 alleles	Viable
HD_CFD01329	FBgn0265605	Ric	viable	2 deletion alleles	Viable
HD_CFD01300	FBgn0086347	Myo31DF	viable	1 LOF allele, multiple insertions	Viable
HD_CFD01253	FBgn0024987	ssx	viable	4 alleles	Viable
HD_CFD01090	FBgn0002576	lz	viable	>10 alleles, but also 2 lethal	Viable
