## Supplementary material for "A large-scale resource for tissue-specific CRISPR mutagenesis in *Drosophila*": SupplTab3

### Sheet: Sheet1
Phenotype in Screen	Fly line	Gene ID	Gene synonym	FlyBase Viability
Lethal	HD_CFD00558	FBgn0034814	-	Unknown
Lethal	HD_CFD00353	FBgn0030010	-	Unknown
Lethal	HD_CFD00373	FBgn0033934	-	Unknown
Lethal	HD_CFD00435	FBgn0035518	-	Unknown
Lethal	HD_CFD00315	FBgn0036551	-	Unknown
Lethal	HD_CFD00287	FBgn0031995	-	Unknown
Lethal	HD_CFD00619	FBgn0038741	-	Unknown
Lethal	HD_CFD00738	FBgn0036553	-	Unknown
Lethal	HD_CFD00779	FBgn0035426	-	Unknown
Lethal	HD_CFD00273	FBgn0038463	-	Unknown
Lethal	HD_CFD00544	FBgn0029867	-	Unknown
Lethal	HD_CFD00659	FBgn0037922	-	Unknown
Lethal	HD_CFD00853	FBgn0000210	-	lethal	>20 alleles
Lethal	HD_CFD00488	FBgn0039201	-	Unknown
Lethal	HD_CFD00298	FBgn0038744	-	Unknown
Lethal	HD_CFD00303	FBgn0040394	-	Unknown
Lethal	HD_CFD00331	FBgn0037051	-	Unknown
Lethal	HD_CFD00359	FBgn0005630	-	lethal
Lethal	HD_CFD00372	FBgn0035405	-	Unknown
Lethal	HD_CFD00485	FBgn0085405	-	Unknown
Lethal	HD_CFD00487	FBgn0034821	-	Unknown
Lethal	HD_CFD00491	FBgn0052532	-	Unknown
Lethal	HD_CFD00510	FBgn0032388	-	Unknown
Lethal	HD_CFD00518	FBgn0036552	-	Unknown
Lethal	HD_CFD00540	FBgn0022720	-	Unknown
Lethal	HD_CFD00557	FBgn0030933	-	Unknown
Lethal	HD_CFD00598	FBgn0038768	-	Unknown
Lethal	HD_CFD00599	FBgn0030933	-	Unknown
Lethal	HD_CFD00607	FBgn0030240	-	Unknown
Lethal	HD_CFD00683	FBgn0052006	-	Unknown
Lethal	HD_CFD00697	FBgn0085396	-	Unknown
Lethal	HD_CFD00768	FBgn0051643	-	Unknown
Lethal	HD_CFD00787	FBgn0030455	-	Unknown
Lethal	HD_CFD00801	FBgn0036550	-	Unknown
Lethal	HD_CFD00827	FBgn0032388	-	Unknown
Lethal	HD_CFD00892	FBgn0038686	-	Unknown
Lethal	HD_CFD00900	FBgn0036289	-	Unknown
Lethal	HD_CFD00917	FBgn0032235	-	Unknown
Lethal	HD_CFD00952	FBgn0027793	-	Unknown
Lethal	HD_CFD00968	FBgn0030456	-	Unknown
Lethal	HD_CFD00997	FBgn0036040	-	Unknown
Lethal	HD_CFD01048	FBgn0036791	-	Unknown
Lethal	HD_CFD01231	FBgn0038686	-	Unknown
Lethal	HD_CFD01170	FBgn0050431	-	Unknown
Lethal	HD_CFD01160	FBgn0085405	-	Unknown
Lethal	HD_CFD01093	FBgn0038273	-	Unknown
Lethal	HD_CFD01132	FBgn0036124	-	Unknown
Lethal	HD_CFD01116	FBgn0036725	-	Unknown
Semi-lethal	HD_CFD00424	FBgn0037877	-	Unknown
Semi-lethal	HD_CFD00374	FBgn0038108	-	Unknown
Semi-lethal	HD_CFD00520	FBgn0033322	-	Unknown
Semi-lethal	HD_CFD00583	FBgn0039816	-	Unknown
Semi-lethal	HD_CFD00746	FBgn0025642	-	Unknown
Semi-lethal	HD_CFD00838	FBgn0033252	-	Unknown
Semi-lethal	HD_CFD00878	FBgn0261859	-	Unknown
Semi-lethal	HD_CFD00966	FBgn0034928	-	Unknown
Semi-lethal	HD_CFD00987	FBgn0038720	-	Unknown
Semi-lethal	HD_CFD01315	FBgn0036977	-	Unknown
Semi-lethal	HD_CFD01261	FBgn0052808	-	Unknown
Semi-lethal	HD_CFD01255	FBgn0036897	-	Unknown
