## Supplementary material for "A large-scale resource for tissue-specific CRISPR mutagenesis in *Drosophila*": SupplTab4

### Sheet: Sheet1
Oligonucleotide sequences
Primers for the construction of the UAS-uCas9 series:
mEGFPfwd	AGAGAACTCTGAATAGGGAATTGGGAATTCCAACATGGTGAGCAAGGGCGAGGAG
mEGFPrev	TTACTTGTACAGCTCGTCCATGCCG
Cas9SV40fwd	CGGCATGGACGAGCTGTACAAGTAATAACATGGACAAGAAGTACTCCATTGG
Cas9SV40rev	ACTAGTGGATCTAAGCTTACCGAGCTCGAGAGACATGATAAGATACATTGATGAGTTTGG
uCas9fwd	ATGGACAAGAAGTACTCCATTGGG
uXSCas9rev	TCGAGCCCAATGGAGTACTTCTTGTCCATGTTATTACCCGGTGAACAGCTCCTCGC
uSCas9rev	TCGAGCCCAATGGAGTACTTCTTGTCCATGTTATTATCTAGAGCCGTCCAGCTCGAC
uMCas9rev	TCGAGCCCAATGGAGTACTTCTTGTCCATGTTATTATCTAGCGACGTAAACGGCCACAAG
uLCas9rev	TCGAGCCCAATGGAGTACTTCTTGTCCATGTTATTATCTAGAGCCCTCGCCGGACACG
uXLCas9rev	TCGAGCCCAATGGAGTACTTCTTGTCCATGTTATTAGGCGCGGGTCTTGTAGTTGC
Primers for the construction of the UAS-FRT-GFP-FRT-u(M)Cas9:
GFPflipout5	CAACTTTGAATCACAAGACGCATACCAAACGAAGTTCCTATACTTTCTAGAGAATAGGAACTTCCAAAATGGTGAGCAAGGGCGAGGAGCTGTTCACCGGGGTGGTGCCCATCCTGGTCGAGCTGGACGGCGACGTAAACGGCCACAAGTTCAGCGTGTCCGGCGAGGGCGAGGGCGATGCCACCTACGGCAAGCTGACCCTGAAGTTCATCTGCACCACCGGCAAGCTGCCCGTGCCCTGGCCCACCCTCGTGACCACCCTGACCTACGGCGTGCAGTGCTTCAGCCGCTACCCCGACCACATGAAGCAGCACGACTTCTTCAAGTCCGCCATGCCCGAAGGCTACGTCCAGGAGCGCACCATCTTCTTCAAGGACGACGGCAACTACAAGACCCGCG…
GFPflipout3	CACTCTCGGCATGGACGAGCTGTACAAGCCGCGGCCCGAGAAGCGTAAACAGGAATAAGGATCTTTGTGAAGGAACCTTACTTCTGTGGTGTGACATAATTGGACAAACTACCTACAGAGATTTAAAGCTCTAAGGTAAATATAAAATTTTTAAGTGTATAATGTGTTAAACTACTGATTCTAATTGTTTGTGTATTTTAGATTCCAACCTATGGAACTGATGAATGGGAGCAGTGGTGGAATGCCTTTAATGAGGAAAACCTGTTTTGCTCAGAAGAAATGCCATCTAGTGATGATGAGGCTACTGCTGACTCTCAACATTCTACTCCTCCAAAAAAGAAGAGAAAGGTAGAAGACCCCAAGGACTTTCCTTCAGAATTGCTAAGTTTTTTGAGTCAT…
GFPflipout5fwd	CAACTTTGAATCACAAGACGCATACC
GFPflipout5rev	CTTGTACAGCTCGTCCATGCCGAG
GFPflipout3fwd	CACTCTCGGCATGGACGAGCTG
GFPflipout3rev	GTGAACAGCTCCTCGCCCTTG
uMCas9EcoRIfwd	ATGGTGAGCAAGGGCGAGGAG
uMCas9EcoRIrev	GTTAGCGTCGGCGAGGATCAC
sgRNA library oligos
Library example oligo	TCCATCAGGAAGACCTTGCAACTGCGAGGAGGGAACTCCTGTTTCGAGACCGAGGTCTCGTGCACATCGCCGAGCTCAGTCTGGGTTTGGGTCTTCGCTGAGC
	Blue: Primers used for oligo amplification; Orange: sgRNA protospacers; Green: BsaI restriction cassette; Bold&Underlines: Restriction sites
Libampfwd	TCCATCAGGAAGACCTTGCA
Libamprev	GCTCAGCGAAGACCCAAAC
Core_tRNAfwd	CGAGGTCTCGGTTTCAGAGCTATGCTGGAAACAGC
Core_tRNArev	ACCTCGGTCTCTTGCACCAGCCGGGAATCGAAC
pCFD6seqfwd2	ACGTGCCGCTGCCTTCGTTA
Genotyping sgRNA flies
pCFD6seqfwd2	ACGTGCCGCTGCCTTCGTTA
pCFD6seqrev2	GTCACACCACAGAAGTAAGGTTCC
Sequencing of sgRNA target sites
5genofwd	ttgggaaaggccatctaggtgttg
30genofwd	gacatggcagccccatttgag
54genofwd	GCTGGCGAAAGAAGAGGGAGAG
56genofwd	gtatcgcacACTTGCCATTCGC
62genofwd	GGGAATATTGCATCCCGGAGACG
108genofwd	ggcagtttcaattgcgtcctcac
162genofwd	tcgctttcagCTGCGTAAAGAAC
171genofwd	AAACTGATGTTGCTGAAGGAtgc
172genofwd	CGATCCTTGCCCGGTATTTTGG
175genofwd	CATCTCCGGATTCAGTCGATTGG
176genofwd	cagAAAGGCAAAAGTCAAGGACG
651genofwd	CGCCCGCTGATAGTTATACCGG
539genofwd	ggattacctagcagggatatcagtg
386genofwd	gcagtcatagtgaactccttttcgag
924genofwd	ttcagAGTTGCAAGCGACCATG
5genorev	CAGCAGTGCCCAAATACAATCTGC
30genorev	CCAACAAAGCCTACAGCTCAGTGG
54genorev	CTGCTCCATCCTAACGTTCACG
56genorev	CAGATATATGCGCACGTCGTCG
62genorev	AGGTCTTCCGTATGATCTGGTGC
108genorev	tgtccccggtttgaggataatcc
162genorev	CCAACGTCAGCTTGGTAAAGATCTCC
171genorev	CCATATGTTCCGCAGCGAATTTGC
172genorev	ACGCAGCTCCTTTGCAGGAATG
175genorev	GGAGGTGCTGGAAGCTTGAGTG
176genorev	catcgctactcgcatccattcc
651genorev	GTCGTTCGGATTGTTGGAGTTGC
539genorev	AAGCGAACTGTTTGAGGAGAGC
386genorev	acCATATTCAGAGGGACCCTGTG
924genorev	attccaaaaggaatcatactcgctg
CFD56genofwd	ACTTGCCATTCGCCTCATCACGC
CFD56genorev	TATGCGGATGACGTAGGTGCG
CFD548genofwd1	tgtacgtgtttatgtgcgagtgcc
CFD548genorev1	CCGCCAGACGTCCCGTTTCC
CFD548genofwd2	CAGCAGCAGCATCAGCAGCATC
CFD548genorev2	gcgatgggatgtggctgacagac
CFD762genofwd1	CACCAGGACGAGGAGGAGCTG
CFD762genorev1	GGCAGCTAATAGAACAGCAGGCTG
CFD762genofwd2	acacacacgctcgaacgtatgc
CFD762genorev2	TCCTCGTCCTCATCTTCGTCGTC
CFD767genofwd	AGAGGAGTGCGAAGACATGTGC
CFD767genorev	TATAAATCGCTCGACGATTTCAAGG
CFD924genofwd	agAGTTGCAAGCGACCATGCG
CFD924genorev	AAACTTCGCACTGTGTTGGCC
CFD944genofwd	CCCATACACGCACAGTCACCC
CFD944genorev	CAATGCGTGGCCGTTTAGAGC
CFD1179genofwd1	CGCGTGTTCGTTTAGTTCGTCTG
CFD1179genorev1	gagcgataggtcagaccacatgc
CFD1179genofwd2	GAAGGCAGCATTTCGTGAATGCG
CFD1179genorev2	TGCCGGTCAGTATCACACCCTT
CFD1181genofwd1	cgcccgtttgcccttaaaaggc
CFD1181genorev1	gaagagagtacacagcaagcacacc
CFD1181genofwd2	atccagtgggaatgtggtgcac
CFD1181genorev2	attgacaatcggcgcttcgattg
CFD764genofwd	atccacatggcttggtatgtgtg
CFD764genorev	CCATCGGATGCCTTGAAGAAGG
CFD785genofwd	CTTCCCAAGGGAATCTACCAACAC
CFD785genorev	CAAAAGCTTCTTAGAGTCCATGTCC
CFD766genofwd	CTGTTCCAGGACAAAGGGTGG
CFD766genorev1	GTGTTTTTACATCATGTCAAACAAGCC
CFD766genorev2	GCACGGATTAGTGGTGGTATTGC
CFDgeno8_1fwd	gaaatggaaaatggcaaagttacacgg
CFDgeno8_1rev	CTGTGTGCGCATCCTCGAC
CFDgeno8_2fwd	GGAGTACCTGAGCTACGTGTACG
CFDgeno8_2rev	CGCTGCCAGCTGGTTGAG
CFDgeno23_1fwd	cgcttttggccaactgtgc
CFDgeno23_1rev	gcagtcccttccagtcagtg
CFDgeno23_2fwd	gcagAAGGATCTATTCGTGAGC
CFDgeno23_2rev	ttcgacttaatgggccttgctc
CFDgeno32_1fwd	AGGGAAGCCTACCAGTCAATACC
CFDgeno32_1rev	GGTGATACACGTGGCGTCTAC
CFDgeno32_2fwd	tcttctcttagTACCGACAAAGCGG
CFDgeno32_2rev	GCAACGGTGCCTTGGCCTC
CFDgeno36_1fwd	gttgcctgctgcctgtctac
CFDgeno36_1rev	CGATACCAGGCAGTCGCAG
CFDgeno36_2fwd	ccaatctttggagttagtaacccgg
CFDgeno36_2rev	cCATCGGTGGGCATAAAGTCC
CFDgeno37_1fwd	GTCATCACTGGTTCAGAGCGG
CFDgeno37_1rev	TGACTCATAGAAGCGCAGCTCC
CFDgeno37_2fwd	ACGAACTTGGGATCCAGAGTCC
CFDgeno37_2rev	GTTGAAACCACGCTAGGATCTCC
CFDgeno41_1fwd	AAGCATCATGTCGGCGACC
CFDgeno41_1rev	cggtcagcacattggaatgcc
CFDgeno41_2fwd	atccaggggcttcttcttctgg
CFDgeno41_2rev	CACCGCACACGGTAATGGG
CFDgeno14_fwd1	CTCTAGCATTTGCTTCGGCG
CFDgeno14_rev1	CTCTGCTCGATCCAGCAGATG
CFDgeno14_fwd2	CAGCAGATGTACAACAACGGG
CFDgeno14_rev2	GCCCACGGTGATGCTGTTAG
CFDgeno15_fwd1	CGCACTTCCTCGCCGTGTG
CFDgeno15_rev1	GTCGATGATCCGAGTCAGCG
CFDgeno15_fwd2	CGCGCTCGGTTAGTTAAGCG
CFDgeno15_rev2	CACTACGATCACGGCGTTGG
CFDgeno16_fwd1	TCCCCCGGATCAGCTAAGC
CFDgeno16_rev1	CCTCATCCTCGAGATCGTCTG
CFDgeno16_fwd2	ATGGAGCTGATGGACACCTC
CFDgeno16_rev2	tcattacCGCCATGTAGGGC
CFDgeno44_fwd1	TATCCGAGCACTCGACAGCC
CFDgeno44_rev1	GGGCGGCCATTAGAAACGC
CFDgeno44_fwd2	CTGCCTACAAGACTATCCGC
CFDgeno44_rev2	AGGCAGTGATCCACCACATC
CFDgeno45_fwd1	CTTGGGTTACCAAATTGCCGC
CFDgeno45_rev1	gatcacccattcgtctggcc
CFDgeno45_fwd2	ggcttattgctcctcaagttg
CFDgeno45_rev2	ttgcgacaaagtttcacggc
26geno1fwd	AGGCACACAAATAGTGTTGTAAGC
26geno1rev	ATCGACTTTGGGTTCTGGTTCTGC
26geno2fwd	AAGGCAACTGCAGAAGCAGAACCA
26geno2rev	CGATTCCACTTCTTCTTGTACTGA
30geno1fwd	TACCCAGAGGATGGGTGCTACCG
30geno1rev	ccgttttgtaaccagGCCTCCAAG
30geno2fwd	gtcattccgcgatgacgcctgc
30geno2rev	caatgcactcaaatttccgctttgg
97geno1fwd	CGGTCCACAACGCTCCAGATCG
97geno1rev	gatttaatattcatactgcatgggc
97geno2fwd	taaatgcaaattaaagagcgggcc
97geno2rev	CCGTTGACTTGGCCTTGGATGAG
116geno1fwd	acagAGCCGAAATCAAGCGCC
116geno1rev	tcctaaaatgctgtcgatcgtgac
116geno2fwd	caaagatctgtcacgatcgacagc
116geno2rev	CGGCAATGGATGCCTCGGTTG
