## Supplementary material for "A large-scale resource for tissue-specific CRISPR mutagenesis in *Drosophila*": SupplTab5

### Sheet: Sheet1
Fly line	Alternative stock name	Genotype
nub-Gal4 UAS-cas9.P2		P{ry[+t7.2]=hsFLP}12, y[1] w[*]; P{y[+t7.7] w[+mC]=UAS-Cas9.P2}attP40, P{nub-Gal4}
pCFD6-arm2x		P{ry[+t7.2]=hsFLP}12, y[1] w[*]; P{y[+t7.7] w[+mC]=pCFD6-arm2x}attP40
ap-Gal4 UAS-cas9.P2		P{ry[+t7.2]=hsFLP}12, y[1] w[*]; P{y[+t7.7] w[+mC]=UAS-Cas9.P2}attP40, P{ap-Gal4}
pCFD6-sens2x	HD_CFD00763	P{ry[+t7.2]=hsFLP}12, y[1] w[*]; P{y[+t7.7] w[+mC]=pCFD6-sens2x}attP40
hh-Gal4 UAS-cas9.P2		P{ry[+t7.2]=hsFLP}12, y[1] w[*]; P{y[+t7.7] w[+mC]=UAS-Cas9.P2}attP40; P{hh-Gal4}/TM6B
pCFD6-smo2x	HD_CFD00761	P{ry[+t7.2]=hsFLP}12, y[1] w[*]; P{y[+t7.7] w[+mC]=pCFD6-smo2x}attP40
esg-Gal4 UAS-cas9.P2 tub-Gal80ts		y[1] w[*]; P{y[+t7.7] w[+mC]=UAS-Cas9.P2}attP40, P{esg-Gal4}; P{tub-Gal80ts}
pCFD6-N2x	HD_CFD01184	P{ry[+t7.2]=hsFLP}12, y[1] w[*]; P{y[+t7.7] w[+mC]=pCFD6-N2x}attP40
pnr-Gal4 UAS-cas9.P2		P{ry[+t7.2]=hsFLP}12, y[1] w[*]; P{y[+t7.7] w[+mC]=UAS-Cas9.P2}attP40, P{pnr-Gal4}
pCFD6-neur2x	HD_CFD01179	P{ry[+t7.2]=hsFLP}12, y[1] w[*]; P{y[+t7.7] w[+mC]=pCFD6-neur2x}attP40
pCFD6-y2x	HD_CFD00766	P{ry[+t7.2]=hsFLP}12, y[1] w[*]; P{y[+t7.7] w[+mC]=pCFD6-y2x}attP40
GMR-Gal4 UAS-cas9.P2		P{ry[+t7.2]=hsFLP}12, y[1] w[*]; P{y[+t7.7] w[+mC]=UAS-Cas9.P2}attP40, P{GMR-Gal4}
pCFD6-se2x	HD_CFD00764	P{ry[+t7.2]=hsFLP}12, y[1] w[*]; P{y[+t7.7] w[+mC]=pCFD6-se2x}attP40
nos-Gal4VP16 UAS-cas9.P1	BL54593	P{ry[+t7.2]=hsFLP}12, y[1] w[*];; P{y[+t7.7] w[+mC]=UAS-Cas9.P1}attP2, P{w[+mC]=GAL4::VP16-nos.UTR}CG6325[MVD1]
pCFD6-ct2x	HD_CFD00762	P{ry[+t7.2]=hsFLP}12, y[1] w[*]; P{y[+t7.7] w[+mC]=pCFD6-ct2x}attP40
pCFD6-Ras85D2x	HD_CFD00944	P{ry[+t7.2]=hsFLP}12, y[1] w[*]; P{y[+t7.7] w[+mC]=pCFD6-Ras85D2x}attP40
pCFD6-dpp2x	HD_CFD00924	P{ry[+t7.2]=hsFLP}12, y[1] w[*]; P{y[+t7.7] w[+mC]=pCFD6-dpp2x}attP40
UAS-uXSCas9	HD_CFDtools001	P{ry[+t7.2]=hsFLP}12, y[1] w[*]; P{y[+t7.7] w[+mC]=UAS-uXSCas9}attP40
UAS-uSCas9	HD_CFDtools002	P{ry[+t7.2]=hsFLP}12, y[1] w[*]; P{y[+t7.7] w[+mC]=UAS-uSCas9}attP40
UAS-uMCas9	HD_CFDtools003	P{ry[+t7.2]=hsFLP}12, y[1] w[*]; P{y[+t7.7] w[+mC]=UAS-uMCas9}attP40
UAS-uLCas9	HD_CFDtools004	P{ry[+t7.2]=hsFLP}12, y[1] w[*]; P{y[+t7.7] w[+mC]=UAS-uLCas9}attP40
UAS-uXLCas9	HD_CFDtools005	P{ry[+t7.2]=hsFLP}12, y[1] w[*]; P{y[+t7.7] w[+mC]=UAS-uXLCas9}attP40
UAS-uXXLCas9	HD_CFDtools006	P{ry[+t7.2]=hsFLP}12, y[1] w[*]; P{y[+t7.7] w[+mC]=UAS-uXXLCas9}attP40
UAS-uMCas9	HD_CFDtools007	P{ry[+t7.2]=hsFLP}12, y[1] w[*]; M{3xP3-RFP.attP=UAS-uMCas9}ZH-51D
UAS-uMCas9	HD_CFDtools008	P{ry[+t7.2]=hsFLP}12, y[1] w[*]; ;PBac{y[+]-attP-3B=UAS-uMCas9}VK00033
UAS-FRT-mEGFP-FRT-uM-Cas9	HD_CFDtools009	P{ry[+t7.2]=hsFLP}12, y[1] w[*]; P{y[+t7.7] w[+mC]=UAS-FRT-mEGFP-FRT-uM-Cas9}attP40
act-cas9 tub-Gal4	HD_CFDtools010	y[1] M{w[+mC]=Act5C-Cas9.P}ZH-2A w[*]; ; tub-Gal4/TM3,Ser,Sb
hh-Gal4 UAS-uMCas9	HD_CFDtools011	P{ry[+t7.2]=hsFLP}12, y[1] w[*]; P{y[+t7.7] w[+mC]=UAS-uMCas9}attP40; P{Gal4}hh-Gal4/TM6B
nub-Gal4 UAS-uMCas9	HD_CFDtools012	P{ry[+t7.2]=hsFLP}12, y[1] w[*]; P{Gal4}nub-Gal4, P{y[+t7.7] w[+mC]=UAS-uMCas9}attP40
ptc-Gal4 UAS-uMCas9	HD_CFDtools013	P{ry[+t7.2]=hsFLP}12, y[1] w[*]; P{Gal4}ptc-Gal4 P{y[+t7.7] w[+mC]=UAS-uMCas9}attP40
vg-Gal4 UAS-uMCas9	HD_CFDtools014	P{ry[+t7.2]=hsFLP}12, y[1] w[*]; P{Gal4}vg-Gal4 P{y[+t7.7] w[+mC]=UAS-uMCas9}attP40
GMR-Gal4 UAS-uMCas9	HD_CFDtools015	P{ry[+t7.2]=hsFLP}12, y[1] w[*]; P{Gal4}GMR-Gal4 P{y[+t7.7] w[+mC]=UAS-uMCas9}attP40
ap-Gal4 UAS-uMCas9	HD_CFDtools016	P{ry[+t7.2]=hsFLP}12, y[1] w[*]; P{Gal4}ap-Gal4 P{y[+t7.7] w[+mC]=UAS-uMCas9}attP40/CyO, P{GFP, w[-]}
nub-Gal4 UAS-FRT-mEGFP-FRT-uM-Cas9	HD_CFDtools017	w[*];P{Gal4}nub-Gal4, P{y[+t7.7] w[+mC]=UAS-FRT-mEGFP-FRT-uMCas9}attP40
ser-Gal4 UAS-uMCas9	HD_CFDtools018	P{ry[+t7.2]=hsFLP}12, y[1] w[*]; P{Gal4}ser-Gal4 P{y[+t7.7] w[+mC]=UAS-uMCas9}attP40
sal-Gal4 UAS-uMCas9	HD_CFDtools019	P{ry[+t7.2]=hsFLP}12, y[1] w[*]; P{Gal4}sal-Gal4 P{y[+t7.7] w[+mC]=UAS-uMCas9}attP40
dpp-Gal4 UAS-uMCas9	HD_CFDtools020	w[*];P{Gal4}dpp-Gal4, P{y[+t7.7] w[+mC]=UAS-uMCas9}attP40
